# In silico analysis of the human milk oligosaccharide glycome reveals key enzymes of their biosynthesis

**DOI:** 10.1101/2022.01.27.477885

**Authors:** Andrew G. McDonald, Julien Mariethoz, Gavin P. Davey, Frédérique Lisacek

## Abstract

Human milk oligosaccharides (HMOs) form the third most abundant component of human milk and are known to convey several benefits to the neonate, including protection from viral and bacterial pathogens, training of the immune system, and influencing the gut microbiome. As HMO production during lactation is driven by enzymes that are common to other glycosylation processes, we adapted a model of mucin-type GalNAc-linked glycosylation enzymes to act on free lactose. We identified a subset of 11 enzyme activities that can account for 206 of 226 distinct HMOs isolated from human milk, and constructed a biosynthetic reaction network that identifies 5 new core HMO structures. A comparison of monosaccharide compositions demonstrated that the model was able to discriminate between two possible groups of intermediates between major subnetworks, and to assign possible structures to several previously uncharacterised HMOs. The effect of enzyme knockouts is presented, identifying β-1,4-galactosyltransferase and β-1,3-*N*-acetylglucosaminyltransferase as key enzyme activities involved in the generation of the observed HMO glycosylation patterns. The model also provides a synthesis chassis for the most common HMOs found in lactating mothers.
