## Supplementary Table S2 for "In silico analysis of the human milk oligosaccharide glycome reveals key enzymes of their biosynthesis"

Glycan Type	GlyTouCan ID	Core Type	Determinants	Composition	GlycoCT format	Glycologue ID
Free		novel		H6N4	RES 1b:x-dglc-HEX-1:5 2b:b-dgal-HEX-1:5 3b:b-dglc-HEX-1:5 4s:n-acetyl 5b:b-dgal-HEX-1:5 6b:b-dglc-HEX-1:5 7s:n-acetyl 8b:b-dgal-HEX-1:5 9b:b-dglc-HEX-1:5 10s:n-acetyl 11b:b-dgal-HEX-1:5 12b:b-dglc-HEX-1:5 13s:n-acetyl 14b:b-dgal-HEX-1:5 LIN 1:1o(4+1)2d 2:2o(3+1)3d 3:3d(2+1)4n 4:3o(4+1)5d 5:5o(3+1)6d 6:6d(2+1)7n 7:6o(3+1)8d 8:5o(6+1)9d 9:9d(2+1)10n 10:9o(3+1)11d 11:2o(6+1)12d 12:12d(2+1)13n 13:12o…	[[L4Y6][[L3Y6][L3Y3]L4Y3]L4G]
Free		novel		H6N4	RES 1b:x-dglc-HEX-1:5 2b:b-dgal-HEX-1:5 3b:b-dglc-HEX-1:5 4s:n-acetyl 5b:b-dgal-HEX-1:5 6b:b-dglc-HEX-1:5 7s:n-acetyl 8b:b-dgal-HEX-1:5 9b:b-dglc-HEX-1:5 10s:n-acetyl 11b:b-dgal-HEX-1:5 12b:b-dglc-HEX-1:5 13s:n-acetyl 14b:b-dgal-HEX-1:5 LIN 1:1o(4+1)2d 2:2o(3+1)3d 3:3d(2+1)4n 4:3o(4+1)5d 5:5o(3+1)6d 6:6d(2+1)7n 7:6o(3+1)8d 8:2o(6+1)9d 9:9d(2+1)10n 10:9o(4+1)11d 11:11o(3+1)12d 12:12d(2+1)13n 13:12…	[[L4Y3L4Y6][L3Y3L4Y3]L4G]
Free		novel		H7N5	RES 1b:x-dglc-HEX-1:5 2b:b-dgal-HEX-1:5 3b:b-dglc-HEX-1:5 4s:n-acetyl 5b:b-dgal-HEX-1:5 6b:b-dglc-HEX-1:5 7s:n-acetyl 8b:b-dgal-HEX-1:5 9b:b-dglc-HEX-1:5 10s:n-acetyl 11b:b-dgal-HEX-1:5 12b:b-dglc-HEX-1:5 13s:n-acetyl 14b:b-dgal-HEX-1:5 15b:b-dglc-HEX-1:5 16s:n-acetyl 17b:b-dgal-HEX-1:5 LIN 1:1o(4+1)2d 2:2o(3+1)3d 3:3d(2+1)4n 4:3o(4+1)5d 5:2o(6+1)6d 6:6d(2+1)7n 7:6o(4+1)8d 8:8o(3+1)9d 9:9d(2+1)10…	[[[L4Y3L4Y6][L4Y3]L4Y6][L4Y3]L4G]
Free		novel		H6N4	RES 1b:x-dglc-HEX-1:5 2b:b-dgal-HEX-1:5 3b:b-dglc-HEX-1:5 4s:n-acetyl 5b:b-dgal-HEX-1:5 6b:b-dglc-HEX-1:5 7s:n-acetyl 8b:b-dgal-HEX-1:5 9b:b-dglc-HEX-1:5 10s:n-acetyl 11b:b-dgal-HEX-1:5 12b:b-dglc-HEX-1:5 13s:n-acetyl 14b:b-dgal-HEX-1:5 LIN 1:1o(4+1)2d 2:2o(3+1)3d 3:3d(2+1)4n 4:3o(4+1)5d 5:2o(6+1)6d 6:6d(2+1)7n 7:6o(4+1)8d 8:8o(3+1)9d 9:9d(2+1)10n 10:9o(4+1)11d 11:11o(3+1)12d 12:12d(2+1)13n 13:12…	[[L3Y3L4Y3L4Y6][L4Y3]L4G]
Free		novel		H6N4	RES 1b:x-dglc-HEX-1:5 2b:b-dgal-HEX-1:5 3b:b-dglc-HEX-1:5 4s:n-acetyl 5b:b-dgal-HEX-1:5 6b:b-dglc-HEX-1:5 7s:n-acetyl 8b:b-dgal-HEX-1:5 9b:b-dglc-HEX-1:5 10s:n-acetyl 11b:b-dgal-HEX-1:5 12b:b-dglc-HEX-1:5 13s:n-acetyl 14b:b-dgal-HEX-1:5 LIN 1:1o(4+1)2d 2:2o(3+1)3d 3:3d(2+1)4n 4:3o(4+1)5d 5:2o(6+1)6d 6:6d(2+1)7n 7:6o(4+1)8d 8:8o(3+1)9d 9:9d(2+1)10n 10:9o(4+1)11d 11:11o(3+1)12d 12:12d(2+1)13n 13:12…	[[L4Y3L4Y3L4Y6][L4Y3]L4G]
Free		I		H2	RES 1b:x-dglc-HEX-1:5 2b:b-dgal-HEX-1:5 LIN 1:1o(4+1)2d	[L4G]
Free		II		H3N1	RES 1b:x-dglc-HEX-1:5 2b:b-dgal-HEX-1:5 3b:b-dglc-HEX-1:5 4s:n-acetyl 5b:b-dgal-HEX-1:5 LIN 1:1o(4+1)2d 2:2o(3+1)3d 3:3d(2+1)4n 4:3o(3+1)5d	[L3Y3L4G]
Free		III		H3N1	RES 1b:x-dglc-HEX-1:5 2b:b-dgal-HEX-1:5 3b:b-dglc-HEX-1:5 4s:n-acetyl 5b:b-dgal-HEX-1:5 LIN 1:1o(4+1)2d 2:2o(3+1)3d 3:3d(2+1)4n 4:3o(4+1)5d	[L4Y3L4G]
Free		IV		H4N1	RES 1b:x-dglc-HEX-1:5 2b:b-dgal-HEX-1:5 3b:b-dgal-HEX-1:5 4b:b-dglc-HEX-1:5 5s:n-acetyl 6b:b-dgal-HEX-1:5 LIN 1:1o(4+1)2d 2:2o(3+1)3d 3:2o(6+1)4d 4:4d(2+1)5n 5:4o(4+1)6d	[[L4Y6][L3]L4G]
Free		V		H4N2	RES 1b:x-dglc-HEX-1:5 2b:b-dgal-HEX-1:5 3b:b-dglc-HEX-1:5 4s:n-acetyl 5b:b-dgal-HEX-1:5 6b:b-dglc-HEX-1:5 7s:n-acetyl 8b:b-dgal-HEX-1:5 LIN 1:1o(4+1)2d 2:2o(3+1)3d 3:3d(2+1)4n 4:3o(3+1)5d 5:2o(6+1)6d 6:6d(2+1)7n 7:6o(4+1)8d	[[L4Y6][L3Y3]L4G]
Free		VI		H4N2	RES 1b:x-dglc-HEX-1:5 2b:b-dgal-HEX-1:5 3b:b-dglc-HEX-1:5 4s:n-acetyl 5b:b-dgal-HEX-1:5 6b:b-dglc-HEX-1:5 7s:n-acetyl 8b:b-dgal-HEX-1:5 LIN 1:1o(4+1)2d 2:2o(3+1)3d 3:3d(2+1)4n 4:3o(4+1)5d 5:2o(6+1)6d 6:6d(2+1)7n 7:6o(4+1)8d	[[L4Y6][L4Y3]L4G]
Free		VII		H4N2	RES 1b:x-dglc-HEX-1:5 2b:b-dgal-HEX-1:5 3b:b-dglc-HEX-1:5 4s:n-acetyl 5b:b-dgal-HEX-1:5 6b:b-dglc-HEX-1:5 7s:n-acetyl 8b:b-dgal-HEX-1:5 LIN 1:1o(4+1)2d 2:2o(3+1)3d 3:3d(2+1)4n 4:3o(4+1)5d 5:5o(3+1)6d 6:6d(2+1)7n 7:6o(3+1)8d	[L3Y3L4Y3L4G]
Free		VIII		H4N2	RES 1b:x-dglc-HEX-1:5 2b:b-dgal-HEX-1:5 3b:b-dglc-HEX-1:5 4s:n-acetyl 5b:b-dgal-HEX-1:5 6b:b-dglc-HEX-1:5 7s:n-acetyl 8b:b-dgal-HEX-1:5 LIN 1:1o(4+1)2d 2:2o(3+1)3d 3:3d(2+1)4n 4:3o(4+1)5d 5:5o(3+1)6d 6:6d(2+1)7n 7:6o(4+1)8d	[L4Y3L4Y3L4G]
Free		IX		H5N3	RES 1b:x-dglc-HEX-1:5 2b:b-dgal-HEX-1:5 3b:b-dglc-HEX-1:5 4s:n-acetyl 5b:b-dgal-HEX-1:5 6b:b-dglc-HEX-1:5 7s:n-acetyl 8b:b-dgal-HEX-1:5 9b:b-dglc-HEX-1:5 10s:n-acetyl 11b:b-dgal-HEX-1:5 LIN 1:1o(4+1)2d 2:2o(3+1)3d 3:3d(2+1)4n 4:3o(3+1)5d 5:2o(6+1)6d 6:6d(2+1)7n 7:6o(4+1)8d 8:8o(3+1)9d 9:9d(2+1)10n 10:9o(4+1)11d	[[L4Y3L4Y6][L3Y3]L4G]
Free		X		H5N3	RES 1b:x-dglc-HEX-1:5 2b:b-dgal-HEX-1:5 3b:b-dglc-HEX-1:5 4s:n-acetyl 5b:b-dgal-HEX-1:5 6b:b-dglc-HEX-1:5 7s:n-acetyl 8b:b-dgal-HEX-1:5 9b:b-dglc-HEX-1:5 10s:n-acetyl 11b:b-dgal-HEX-1:5 LIN 1:1o(4+1)2d 2:2o(3+1)3d 3:3d(2+1)4n 4:3o(4+1)5d 5:2o(6+1)6d 6:6d(2+1)7n 7:6o(4+1)8d 8:8o(3+1)9d 9:9d(2+1)10n 10:9o(3+1)11d	[[L3Y3L4Y6][L4Y3]L4G]
Free		XI		H5N3	RES 1b:x-dglc-HEX-1:5 2b:b-dgal-HEX-1:5 3b:b-dglc-HEX-1:5 4s:n-acetyl 5b:b-dgal-HEX-1:5 6b:b-dglc-HEX-1:5 7s:n-acetyl 8b:b-dgal-HEX-1:5 9b:b-dglc-HEX-1:5 10s:n-acetyl 11b:b-dgal-HEX-1:5 LIN 1:1o(4+1)2d 2:2o(3+1)3d 3:3d(2+1)4n 4:3o(3+1)5d 5:2o(6+1)6d 6:6d(2+1)7n 7:6o(4+1)8d 8:8o(3+1)9d 9:9d(2+1)10n 10:9o(3+1)11d	[[L3Y3L4Y6][L3Y3]L4G]
Free		XII		H5N3	RES 1b:x-dglc-HEX-1:5 2b:b-dgal-HEX-1:5 3b:b-dglc-HEX-1:5 4s:n-acetyl 5b:b-dgal-HEX-1:5 6b:b-dglc-HEX-1:5 7s:n-acetyl 8b:b-dgal-HEX-1:5 9b:b-dglc-HEX-1:5 10s:n-acetyl 11b:b-dgal-HEX-1:5 LIN 1:1o(4+1)2d 2:2o(3+1)3d 3:3d(2+1)4n 4:3o(4+1)5d 5:2o(6+1)6d 6:6d(2+1)7n 7:6o(4+1)8d 8:8o(3+1)9d 9:9d(2+1)10n 10:9o(4+1)11d	[[L4Y3L4Y6][L4Y3]L4G]
Free		XIII		H5N3	RES 1b:x-dglc-HEX-1:5 2b:b-dgal-HEX-1:5 3b:b-dglc-HEX-1:5 4s:n-acetyl 5b:b-dgal-HEX-1:5 6b:b-dglc-HEX-1:5 7s:n-acetyl 8b:b-dgal-HEX-1:5 9b:b-dglc-HEX-1:5 10s:n-acetyl 11b:b-dgal-HEX-1:5 LIN 1:1o(4+1)2d 2:2o(3+1)3d 3:3d(2+1)4n 4:3o(4+1)5d 5:5o(3+1)6d 6:6d(2+1)7n 7:6o(4+1)8d 8:5o(6+1)9d 9:9d(2+1)10n 10:9o(4+1)11d	[[L4Y6][L4Y3]L4Y3L4G]
Free		XIV		H5N3	RES 1b:x-dglc-HEX-1:5 2b:b-dgal-HEX-1:5 3b:b-dglc-HEX-1:5 4s:n-acetyl 5b:b-dgal-HEX-1:5 6b:b-dglc-HEX-1:5 7s:n-acetyl 8b:b-dgal-HEX-1:5 9b:b-dglc-HEX-1:5 10s:n-acetyl 11b:b-dgal-HEX-1:5 LIN 1:1o(4+1)2d 2:2o(3+1)3d 3:3d(2+1)4n 4:3o(4+1)5d 5:5o(3+1)6d 6:6d(2+1)7n 7:6o(4+1)8d 8:8o(3+1)9d 9:9d(2+1)10n 10:9o(3+1)11d	[L3Y3L4Y3L4Y3L4G]
Free		XV		H5N3	RES 1b:x-dglc-HEX-1:5 2b:b-dgal-HEX-1:5 3b:b-dglc-HEX-1:5 4s:n-acetyl 5b:b-dgal-HEX-1:5 6b:b-dglc-HEX-1:5 7s:n-acetyl 8b:b-dgal-HEX-1:5 9b:b-dglc-HEX-1:5 10s:n-acetyl 11b:b-dgal-HEX-1:5 LIN 1:1o(4+1)2d 2:2o(3+1)3d 3:3d(2+1)4n 4:3o(4+1)5d 5:5o(3+1)6d 6:6d(2+1)7n 7:6o(4+1)8d 8:8o(3+1)9d 9:9d(2+1)10n 10:9o(4+1)11d	[L4Y3L4Y3L4Y3L4G]
Free		XVI		H6N4	RES 1b:x-dglc-HEX-1:5 2b:b-dgal-HEX-1:5 3b:b-dglc-HEX-1:5 4s:n-acetyl 5b:b-dgal-HEX-1:5 6b:b-dglc-HEX-1:5 7s:n-acetyl 8b:b-dgal-HEX-1:5 9b:b-dglc-HEX-1:5 10s:n-acetyl 11b:b-dgal-HEX-1:5 12b:b-dglc-HEX-1:5 13s:n-acetyl 14b:b-dgal-HEX-1:5 LIN 1:1o(4+1)2d 2:2o(3+1)3d 3:3d(2+1)4n 4:3o(3+1)5d 5:2o(6+1)6d 6:6d(2+1)7n 7:6o(4+1)8d 8:8o(3+1)9d 9:9d(2+1)10n 10:9o(3+1)11d 11:8o(6+1)12d 12:12d(2+1)13n 13:12o…	[[[L4Y6][L3Y3]L4Y6][L3Y3]L4G]
Free		XVII		H6N4	RES 1b:x-dglc-HEX-1:5 2b:b-dgal-HEX-1:5 3b:b-dglc-HEX-1:5 4s:n-acetyl 5b:b-dgal-HEX-1:5 6b:b-dglc-HEX-1:5 7s:n-acetyl 8b:b-dgal-HEX-1:5 9b:b-dglc-HEX-1:5 10s:n-acetyl 11b:b-dgal-HEX-1:5 12b:b-dglc-HEX-1:5 13s:n-acetyl 14b:b-dgal-HEX-1:5 LIN 1:1o(4+1)2d 2:2o(3+1)3d 3:3d(2+1)4n 4:3o(3+1)5d 5:2o(6+1)6d 6:6d(2+1)7n 7:6o(4+1)8d 8:8o(3+1)9d 9:9d(2+1)10n 10:9o(4+1)11d 11:8o(6+1)12d 12:12d(2+1)13n 13:12o…	[[[L4Y6][L4Y3]L4Y6][L3Y3]L4G]
Free		XVIII		H6N4	RES 1b:x-dglc-HEX-1:5 2b:b-dgal-HEX-1:5 3b:b-dglc-HEX-1:5 4s:n-acetyl 5b:b-dgal-HEX-1:5 6b:b-dglc-HEX-1:5 7s:n-acetyl 8b:b-dgal-HEX-1:5 9b:b-dglc-HEX-1:5 10s:n-acetyl 11b:b-dgal-HEX-1:5 12b:b-dglc-HEX-1:5 13s:n-acetyl 14b:b-dgal-HEX-1:5 LIN 1:1o(4+1)2d 2:2o(3+1)3d 3:3d(2+1)4n 4:3o(4+1)5d 5:2o(6+1)6d 6:6d(2+1)7n 7:6o(4+1)8d 8:8o(3+1)9d 9:9d(2+1)10n 10:9o(4+1)11d 11:8o(6+1)12d 12:12d(2+1)13n 13:12o…	[[[L4Y6][L4Y3]L4Y6][L4Y3]L4G]
Free		XIX		H6N4	RES 1b:x-dglc-HEX-1:5 2b:b-dgal-HEX-1:5 3b:b-dglc-HEX-1:5 4s:n-acetyl 5b:b-dgal-HEX-1:5 6b:b-dglc-HEX-1:5 7s:n-acetyl 8b:b-dgal-HEX-1:5 9b:b-dglc-HEX-1:5 10s:n-acetyl 11b:b-dgal-HEX-1:5 12b:b-dglc-HEX-1:5 13s:n-acetyl 14b:b-dgal-HEX-1:5 LIN 1:1o(4+1)2d 2:2o(3+1)3d 3:3d(2+1)4n 4:3o(4+1)5d 5:5o(3+1)6d 6:6d(2+1)7n 7:6o(3+1)8d 8:2o(6+1)9d 9:9d(2+1)10n 10:9o(4+1)11d 11:11o(3+1)12d 12:12d(2+1)13n 13:12…	[[L3Y3L4Y6][L3Y3L4Y3]L4G]
